# A large-scale genome-based survey of acidophilic Bacteria suggests that genome streamlining is an adaption for life at low pH

**DOI:** 10.1101/2021.11.05.467356

**Authors:** Diego Cortez, Gonzalo Neira, Carolina González, Eva Vergara, David S. Holmes

## Abstract

Genome streamlining theory suggests that reduction of microbial genome size optimizes energy utilization in stressful environments. Although this hypothesis has been explored in several cases of low nutrient (oligotrophic) and high temperature environments, little work has been carried out on microorganisms from low pH environments and what has been reported is inconclusive. In this study, we performed a large-scale comparative genomics investigation of more than 260 bacterial high-quality genome sequences of acidophiles, together with genomes of their closest phylogenetic relatives that live at circum-neutral pH. A statistically supported correlation is reported between reduction of genome size and decreasing pH that we demonstrate is due to gene loss and reduced gene sizes. This trend is independent from other genome size constraints such as temperature and G+C content. Genome streamlining in the evolution of acidophilic Bacteria is thus supported by our results. Analyses of predicted COG categories and subcellular location predictions indicate that acidophiles have a lower representation of genes encoding extra-cellular proteins, signal transduction mechanisms and proteins with unknown function, but are enriched in inner membrane proteins, chaperones, basic metabolism, and core cellular functions. Contrary to other reports for genome streamlining, there was no significant change in paralog frequencies across pH. However, a detailed analysis of COG categories revealed a higher proportion of genes in acidophiles in the following categories: “Replication and repair”, “Amino acid transport” and “Intracellular trafficking”. This study brings increasing clarity regarding genomic adaptations of acidophiles to life at low pH while putting elements such as the reduction of average gene size under the spotlight of streamlining theory.
