## Supplementary Table 2 for "A large-scale genome-based survey of acidophilic Bacteria suggests that genome streamlining is an adaption for life at low pH"

### Sheet: Hoja 2
Supplementary Table 2 | Genomic information and associated metadata of classes with acidophiles
Class	Total Species	Species With Genomes	Total Genomes	Species with optimal pH <3	Species with optimal pH 3-5	Mean optimal growth Temperature (°C)	Mean genome size (MB)	Mean G+C%	Genomes from Laboratory grown strains	Metagenome assemblies
Clostridia	13	13	23	9	4	35.3	3.93	48.3	16	7
Bacilli	33	24	27	5	28	47.9	3.34	56.4	26	1
Mollicutes	1	0	0	1	0	35
Acidimicrobiia	15	14	24	12	3	44.8	2.62	57.5	6	18
Actinomycetia	6	4	4	0	6	23.5	8.23	62.4	3	1
Chthonomonadetes	1	1	1	0	1	68	3.44	54.6	1	0
Epsilonproteobacteria	3	3	8	0	3	15.3	2.07	41.1	0	8
Aquificae	4	3	8	0	4	65	1.54	35	6	2
Methylacidiphilae	5	5	9	1.5	3.5	56	2.3	41.9	9	0
Verrucomicrobiae	2	2	2	1	1	25.2	2.77	60.9	1	1
Acidobacteriia	35	26	46	0	35	23.7	4.86	60	18	28
Nitrospira	6	6	26	6	0	33.9	2.67	55.2	10	16
Deltaproteobacteria	2	2	2	0	2	61.3	1.73	37	2	0
Alphaproteobacteria	53	37	56	3.5	49.5	24.6	3.65	61.6	24	32
Acidithiobacillia	11	10	39	7.5	3.5	32.1	3.08	57.6	36	3
Gammaproteobacteria	16	14	27	7	9	24.4	3.48	62.4	13	14
Betaproteobacteria	14	13	29	2.5	11.5	23.9	3.23	59.2	11	18
Foot notes: The number of species at a given pH range might not be an integer number when the genomes of a species are found at both pH ranges
