## Supplementary material for "A large-scale genome-based survey of acidophilic Bacteria suggests that genome streamlining is an adaption for life at low pH": Suplementary Table 3

### Sheet: Hoja 1
Supplementary Table 3 | Detail of the top 25 conserved pfams with the lowest p-values of protein size versus pH
Footnote: Only pfams present in over >90% of species and in a pH span of at least 6 pH units were considered. The average lengths are calculated by using the midpoint of the pH where the pfam is found, then the average length (amino acids) in acidophiles is that of the proteins below the pH, and the opposite for neutrophiles.
Proteins shorter in acidophiles (positive correlations)
Pfam ID	Length in acidophiles	Length in Neutrophiles	Pearson's coef.	p-value	Name	Known Function
PF00364.22	143 ±41	242 ±122	0.51	7.20E-30	Biotin-requiring enzyme	Has a conserved lysine residue that binds biotin or lipoic acid
PF00117.28	214 ±27	257 ±52	0.49	4.03E-29	Glutamine amidotransferase class-I	Catalyse the removal of the ammonia group from glutamine and then transfer this group to a substrate
PF02786.17	721 ±102	868 ±197	0.49	6.79E-29	Carbamoyl-phosphate synthase L chain, ATP binding domain	Catalyses the ATP-dependent synthesis of carbamyl-phosphate from glutamine or ammonia and bicarbonate
PF01029.18	156 ±26	210 ±75	0.47	8.29E-26	NusB family	The NusB protein is involved in the regulation of rRNA biosynthesis by transcriptional antitermination
PF01138.21	307 ±152	377 ±132	0.36	4.24E-14	3' exoribonuclease family, domain 1	Catalyzes the release of ribonucleoside 5'-diphosphate from the 3' end of the RNA by using inorganic phosphate.
PF03477.16	164 ±45	246 ±180	0.29	4.85E-10	ATP cone	The ATP-cone is an evolutionarily mobile, ATP-binding regulatory domain.
PF00753.27	288 ±35	312 ±42	0.27	4.62E-09	Metallo-beta-lactamase superfamily	Catalyse the hydrolysis of S-D-lactoyl-glutathione to form glutathione and D-lactic acid
PF00994.24	209 ±34	228 ±56	0.28	7.18E-09	Probable molybdopterin binding domain	Involved in the biosynthesis of molybdopterin cofactor. The domain is presumed to bind molybdopterin
PF00420.24	103 ±3	109 ±12	0.28	8.20E-09	NADH-ubiquinone/plastoquinone oxidoreductase chain 4L	Catalyses the transfer of two electrons from NADH to ubiquinone with proton translocation across the membrane
PF01578.20	308 ±121	343 ±100	0.24	3.91E-07	Cytochrome C assembly protein	Involved in cytochrome c assembly from mitochondria and bacteria
PF02518.26	521 ±63	562 ±82	0.23	5.72E-07	Hsp90	Found in several ATP-binding proteins: histidine kinase, DNA gyrase B, topoisomerases, heat shock protein. etc.
PF01053.20	388 ±46	404 ±23	0.24	7.78E-07	Cys/Met metabolism PLP-dependent enzyme	Involved in cysteine and methionine metabolism
PF00270.29	577 ±116	627 ±150	0.22	1.96E-06	DEAD/DEAH box helicase	Involved in various aspects of RNA metabolism: nuclear transcription, pre mRNA splicing, ribosome biogenesis, etc.
PF00580.21	823 ±145	904 ±112	0.22	1.96E-06	UvrD/REP helicase N-terminal domain	Catalyses ATP dependent unwinding of double stranded DNA to single stranded DNA
PF00109.26	419 ±56	542 ±348	0.22	2.29E-06	Beta-ketoacyl synthase, N-terminal domain	Catalyzes the condensation of malonyl-ACP with the growing fatty acid chain
PF00953.21	348 ±20	366 ±34	0.22	3.18E-06	Glycosyl transferase family 4	Found in proteins that participate in the glycosylation pathway and the peptidoglican biosynthesis
PF00072.24	248 ±53	258 ±47	0.22	3.25E-06	Response regulator receiver domain	Receives the signal from the sensor partner in bacterial two-component systems
PF00253.21	75 ±19	82 ±19	0.22	4.12E-06	Ribosomal protein S14p/S29e	S14 is one of the proteins from the small ribosomal subunit
PF00206.20	453 ±23	463 ±18	0.21	5.39E-06	Lyase	N-terminal region of fumarate lyase family
PF00889.19	255 ±44	271 ±41	0.21	5.54E-06	Elongation factor TS	Responsible for the selection and binding of the cognate aminoacyl-tRNA to the A-site of the ribosome
PF00285.21	379 ±57	403 ±44	0.21	7.31E-06	Citrate synthase, C-terminal domain	It catalyses the first reaction in the Krebs' cycle, namely the conversion of oxaloacetate into citrate
Proteins larger in acidophiles (negative correlations)
Pfam ID	Length in acidophiles	Length in Neutrophiles	Pearson's coef.	p-value	Name	Known Function
PF01380.22	492 ±104	398 ±103	-0.38	1.33E-16	SIS domain	Phosphosugar-binding module found in proteins that have a role in phosphosugar isomerization or regulation
PF00557.24	353 ±45	326 ±62	-0.29	1.63E-10	Metallopeptidase family M24	Is a peptidasa that requires a divalent cation
PF00923.19	421 ±236	356 ±196	-0.24	5.01E-07	Transaldolase/Fructose-6-phosphate aldolase	Together with transketolase, provides a link between the glycolytic and pentose-phosphate pathways
PF01209.18	257 ±39	247 ±17	-0.23	2.21E-06	ubiE/COQ5 methyltransferase family	Family of methyltransferases involved in the biosynthesis of menaquinone and ubiqinone
