## Supplementary Table 4 for "A large-scale genome-based survey of acidophilic Bacteria suggests that genome streamlining is an adaption for life at low pH"

### Sheet: Hoja 2
Supplementary Table 4 | Conserved single copy pfams with mostly a single domain architecture; Size versus pH
Footnote: Only pfams present in >90% of the species, in a pH span of 6 units, with <1.1 copies per genome and with only one predominant domain architecture were considered. The average lengths are calculated by using the midpoint of the pH where the pfam is found, then the average length (amino acids) in acidophiles is that of the proteins below the pH, and the opposite for neutrophiles.
Proteins significantly shorter in acidophiles (positive correlations, FDR q-value 0.05)
Pfam ID	Length in acidophiles	Length in Neutrophiles	Pearson's coef.	p-value	Name	Known Function
PF01245.20	119 ±8	123 ±11	0.19	6.06E-05	Ribosomal protein L19	Is one of the proteins from the large ribosomal subunit
PF00709.21	424 ±24	432 ±16	0.18	1.36E-04	Adenylosuccinate synthase	Plays an important role in purine biosynthesis
PF03602.15	185 ±15	194 ±18	0.16	7.30E-04	Conserved hypothetical protein 95	Function unknown. Similar to several methyltransferases like 16S rRNA adenine dimethyltransferase.
PF02569.15	277 ±21	285 ±17	0.17	7.57E-04	Pantoate-beta-alanine ligase	Participates in the beta-alanine metabolism and CoA biosynthesis
PF00815.20	422 ±38	434 ±41	0.15	1.15E-03	Histidinol dehydrogenase	Catalyzes the terminal step in the biosynthesis of histidine
PF00218.21	263 ±26	271 ±22	0.15	2.01E-03	Indole-3-glycerol-phosphate synthase	Participates in phenylalanine, tyrosine and tryptophan biosyinthesis
PF01649.18	91 ±6	90 ±6	-0.14	2.07E-03	Ribosomal protein S20	Bacterial ribosomal protein S20, interacts with 16S rRNA
PF03054.16	361 ±18	371 ±20	0.15	2.31E-03	tRNA methyl transferase	Involved in the biosynthesis of the modified nucleoside present in the wobble position of some tRNAs
PF01509.18	293 ±38	303 ±19	0.15	2.98E-03	TruB family pseudouridylate synthase	Members of this family are involved in modifying bases in RNA molecules
PF00490.21	328 ±9	331 ±12	0.13	5.43E-03	Porphobilinogen synthase	Participates in the biosynthesis of tetrapyrroles, present in haem, sirohaem and chlorophyl
PF00163.19	206 ±5	206 ±4	-0.13	5.45E-03	Ribosomal protein S4/S9 N-terminal domain	Is one of the proteins from the small ribosomal subunit and is known to bind directly to 16S rRNA
PF01795.19	313 ±14	319 ±19	0.13	5.48E-03	RmsH methylase family	Is responsible for one of the two methylations (N4-methylation) of C1402 in Escherichia coli 16S rRNA
PF00902.18	262 ±30	272 ±36	0.13	6.64E-03	Sec-independent protein translocase protein (TatC)	The Tat system transports folded proteins across the cytoplasmic membrane
PF02033.18	126 ±10	134 ±17	0.13	7.16E-03	Ribosome-binding factor A	It is a bacterial protein that associates with free 30S ribosomal subunits
PF00177.21	154 ±10	156 ±3	0.13	7.19E-03	Ribosomal protein S7p/S5e	Ribosomal protein S7 is one of the proteins from the small ribosomal subunit
Proteins significantly larger in acidophiles (positive correlations, FDR q-value 0.05)
Pfam ID	Length in acidophiles	Length in Neutrophiles	Pearson's coef.	p-value	Name	Known Function
PF01649.18	91 ±6	90 ±6	-0.14	2.07E-03	Ribosomal protein S20	Bacterial ribosomal protein S20, interacts with 16S rRNA
PF00163.19	206 ±5	206 ±4	-0.13	5.45E-03	Ribosomal protein S4/S9 N-terminal domain	Is one of the proteins from the small ribosomal subunit and is known to bind directly to 16S rRNA
Proteins with no significative change in size versus pH
Pfam ID	Length in acidophiles	Length in Neutrophiles	Pearson's coef.	p-value	Name	Known Function
PF01195.19	190 ±14	197 ±27	0.12	0.014	Peptidyl-tRNA hydrolase	It is a bacterial enzyme that cleaves peptidyl-tRNA to yield free peptides and tRNA
PF00347.23	177 ±5	178 ±3	0.11	0.017	Ribosomal protein L6	L6 is a protein from the large (50S) subunit
PF02130.17	156 ±20	166 ±25	0.11	0.023	Endoribonuclease YbeY	Involved in late-stage 70S ribosome quality control and maturation of the 3' terminus of the 16S rRNA
PF02075.17	172 ±12	176 ±22	0.11	0.027	Crossover junction endodeoxyribonuclease RuvC	RuvC is involved in DNA repair and in the late step of RecE and RecF pathway recombination
PF01252.18	164 ±13	173 ±28	0.10	0.031	Signal peptidase (SPase) II	Signal peptidase 2 processes the premurein precursor, removing the signal peptide
PF01016.19	91 ±6	89 ±5	-0.10	0.032	Ribosomal L27 protein	L27 is a protein from the large (50S) subunit
PF00238.19	121 ±5	122 ±6	0.10	0.036	Ribosomal protein L14p/L23e	Ribosomal protein L14 is one of the proteins from the large ribosomal subunit
PF02934.15	474 ±57	487 ±17	0.10	0.046	GatB/GatE catalytic domain	It furnishes a means for formation of correctly charged Gln-tRNA(Gln)
PF06418.14	538 ±29	544 ±30	0.09	0.056	CTP synthase N-terminus	CTP synthase is involved in pyrimidine ribonucleotide/ribonucleoside metabolism
PF01197.18	73 ±10	76 ±10	0.09	0.059	Ribosomal protein L31	Ribosomal protein L31 is one of the proteins from the large ribosomal subunit
PF00398.20	272 ±21	278 ±26	0.09	0.072	Ribosomal RNA adenine dimethylase	Methylatse a single adenosine base in 23S rRNA, confering resistance to the MLS-B group of antibiotics
PF00276.20	99 ±7	101 ±8	0.08	0.085	Ribosomal protein L23	Ribosomal protein L23 is one of the proteins from the large ribosomal subunit
PF01725.16	203 ±19	205 ±22	0.08	0.111	Ham1 family	HAM1 detoxifies abnormal pyrimidine as well as purine nucleotides
PF13292.6	626 ±44	636 ±40	0.07	0.137	1-deoxy-D-xylulose-5-phosphate synthase	Regulatory enzyme of the mevalonate-independent pathway involved in terpenoid biosynthesis
PF02609.16	82 ±9	84 ±11	0.07	0.145	Exonuclease VII	Catalyses exonucleolytic cleavage in either 5'-3' or 3'-5' direction to yield nucleoside 5'-phosphates
PF00410.19	130 ±10	132 ±5	0.07	0.146	Ribosomal protein S8	Ribosomal protein S8 is one of the proteins from the small ribosomal subunit
PF02686.15	98 ±5	99 ±7	-0.07	0.177	Glu-tRNAGln amidotransferase C subunit	Converts Glu to Gln or Asp to Asn, when the amino acid is attached to the appropriate tRNA
PF14622.6	240 ±21	246 ±27	-0.06	0.191	Ribonuclease-III-like	Members of this family are involved in rDNA transcription and rRNA processing
PF00573.22	207 ±14	211 ±15	0.06	0.199	Ribosomal protein L4/L1 family	It is one of the proteins from the large ribosomal subunit
PF02547.15	344 ±31	350 ±25	0.06	0.211	Queuosine biosynthesis protein	Required for the synthesis of the queuosine precursor (oQ)
PF01379.20	310 ±22	319 ±34	0.06	0.240	Porphobilinogen deaminase, dipyromethane cofactor binding domain	Participates in the biosynthesis of tetrapyrroles, present in haem, sirohaem and chlorophyl
PF00290.20	268 ±16	269 ±19	0.06	0.241	Tryptophan synthase alpha chain	Catalyzes the last step in the biosynthesis of tryptophan
PF00453.18	120 ±3	121 ±5	0.05	0.253	Ribosomal protein L20	It's part of the large (50S) subunit. It's in eubacteria and their mitochondrial and plastid homologs
PF00338.22	103 ±2	103 ±3	0.05	0.253	Ribosomal protein S10p/S20e	Is one of the proteins from the small ribosomal subunit
PF00312.22	89 ±5	89 ±4	0.05	0.259	Ribosomal protein S15	Ribosomal protein S15 is one of the proteins from the small ribosomal subunit
PF02481.15	354 ±45	369 ±52	0.05	0.268	DNA recombination-mediator protein A	DprA is a member of the recombination-mediator protein family, dedicated to bacterial transformation
PF00416.22	123 ±5	122 ±6	-0.05	0.299	Ribosomal protein S13/S18	Is one of the proteins from the small ribosomal subunit
PF00828.19	150 ±13	151 ±10	0.05	0.318	Ribosomal proteins 50S-L15, 50S-L18e, 60S-L27A	Is one of the proteins from the large ribosomal subunit
PF00164.25	128 ±9	127 ±10	-0.05	0.322	Ribosomal protein S12/S23	Is one of the proteins from the small ribosomal subunit
PF00677.17	208 ±17	212 ±30	0.05	0.328	Lumazine binding domain	This domain binds to derivatives of lumazine in some proteins
PF06574.12	310 ±29	316 ±17	0.04	0.351	FAD synthetase	N terminal domain of the bifunctional enzyme riboflavin kinase / FAD synthetase
PF04452.14	246 ±15	247 ±23	-0.04	0.379	RNA methyltransferase	Modifies nucleotides during ribosomal RNA maturation in a site-specific manner
PF03946.14	143 ±4	143 ±4	0.04	0.380	Ribosomal protein L11, N-terminal domain	Ribosomal protein L11 is one of the proteins from the large ribosomal subunit
PF00861.22	119 ±2	120 ±5	0.04	0.460	Ribosomal L18 of archaea, bacteria, mitoch. and chloroplast	Is one of the proteins from the large ribosomal subunit
PF01632.19	66 ±3	66 ±6	-0.03	0.485	Ribosomal protein L35	Ribosomal protein L35 is one of the proteins from the large ribosomal subunit
PF01709.20	247 ±4	245 ±15	-0.03	0.516	Transcriptional regulator	Negatively regulates the quorum-sensing response regulator by binding to its promoter region
PF01783.23	61 ±4	61 ±5	-0.03	0.557	Ribosomal L32p protein family	Ribosomal protein L32p is part of the 50S ribosomal subunit
PF00411.19	134 ±9	133 ±10	-0.03	0.569	Ribosomal protein S11	Ribosomal protein S11 is one of the proteins from the small ribosomal subunit
PF00162.19	395 ±21	399 ±26	0.03	0.577	Phosphoglycerate kinase	Catalyses the formation of ATP to ADP and vice versa
PF01264.21	371 ±29	375 ±27	0.03	0.597	Chorismate synthase	Catalyzes the second step of the second phase in glycolysis.
PF01678.19	281 ±17	280 ±15	0.02	0.619	Diaminopimelate epimerase	Participates in the biosynthetic pathway leading from aspartate to lysine
PF01416.20	261 ±16	264 ±24	-0.02	0.634	tRNA pseudouridine synthase	Involved in the formation of pseudouridine at the anticodon stem and loop of transfer-RNAs
PF01121.20	205 ±24	208 ±24	0.02	0.664	Dephospho-CoA kinase	Catalyses the phosphorylation of the 3'-hydroxyl group of dephosphocoenzyme A to form Coenzyme A
PF00831.23	68 ±7	72 ±13	-0.02	0.701	Ribosomal L29 protein	Ribosomal protein L29 is one of the proteins from the large ribosomal subunit
PF00825.18	121 ±19	128 ±21	0.02	0.719	Ribonuclease P	Generates mature tRNAs by catalysing the removal of the 5'-leader sequence from pre-tRNA
PF00327.20	63 ±6	63 ±7	0.02	0.735	Ribosomal protein L30p/L7e	Is one of the proteins from the large ribosomal subunit
PF00829.21	106 ±7	107 ±13	0.02	0.744	Ribosomal prokaryotic L21 protein	Ribosomal protein L21 is one of the proteins from the large ribosomal subunit
PF02548.15	274 ±19	279 ±23	-0.01	0.804	Ketopantoate hydroxymethyltransferase	It is the first enzyme in the pantothenate biosynthesis pathway.
PF00572.18	147 ±7	148 ±8	-0.01	0.873	Ribosomal protein L13	Ribosomal protein L13 is one of the proteins from the large ribosomal subunit
PF00252.18	140 ±8	140 ±5	-0.01	0.900	Ribosomal protein L16p/L10e	L16 is an essential protein in the large ribosomal subunit of bacteria, mitochondria, and chloroplasts
PF00203.21	93 ±12	93 ±7	-0.01	0.902	Ribosomal protein S19	Ribosomal protein L19 is one of the proteins from the large ribosomal subunit
PF01288.20	172 ±33	177 ±37	0.01	0.916	7,8-dihydro-6-hydroxymethylpterin-pyrophosphokinase (HPPK)	Catalyzes the first step in a three-step pathway leading to 7,8 dihydrofolate
PF00687.21	233 ±4	233 ±11	0.00	0.944	Ribosomal protein L1p/L10e family	Ribosomal protein L1 is the largest protein from the large ribosomal subunit
PF01715.17	316 ±48	317 ±26	0.00	0.980	IPP transferase	Modifies both cytoplasmic and mitochondrial tRNAs at A(37) to give isopentenyl A(37)
